# Superficial stromal cell population in the mouse uterus require METTL14 for development and functional competence to support embryo implantation

**DOI:** 10.1101/2025.06.19.660542

**Authors:** Zhan-Hong Zheng, Run-Fu Jiang, Yu-Qi Hong, Qing-Yan Zhang, Yun-Tao Deng, Jiu-Qi Zhao, Jia-Peng He, Yan-Wen Xu, Shi-Hua Yang, Ji-Long Liu

**Affiliations:** College of Veterinary Medicine, South China Agricultural University, Guangzhou 510642, China; Jiangxi Provincial Key Laboratory for Animal Health, Institute of Animal Population Health, College of Animal Science and Technology, Jiangxi Agricultural University, Nanchang 330045, China; Department of Obstetrics and Gynecology, Reproductive Medical Center, The First Affiliated Hospital of Sun Yat-sen University, Guangzhou 510080, China; Guangdong Provincial Key Laboratory of Reproductive Medicine, the First Affiliated Hospital of Sun Yat-sen University, Guangzhou 510080, China

**Keywords:** METTL14, m^6^A, embryo implantation, estrogen receptor

## Abstract

Uterine stromal cells are critical for pregnancy, coordinating embryo implantation, placental development, and maintenance of gestation. Single-cell RNA-seq analyses have identified two distinct stromal cell populations in the mouse uterus: superficial and deep stromal cells. However, their functional specialization remains unresolved. Here, we show that mice lacking methyltransferase-like 14 (METTL14), a core enzyme of the m^6^A methyltransferase complex, exhibit a selective depletion of superficial stromal cells while preserving deep stromal cells. This genetic model allowed us to investigate the physiological role of superficial stromal cells in uterine function. Paralleled by the aberrant development and loss of superficial stromal cells, *Mettl14* deletion impaired embryo implantation and decidualization. Transcriptomic profiling revealed that *Mettl14* deficiency disrupts hormonal signaling by upregulating estrogen (E_2_)-responsive genes and downregulating progesterone (P_4_)-responsive genes, resulting in aberrant development and loss of superficial stromal cells. Mechanistically, *Mettl14* ablation reduces m^6^A methylation in the 3′-UTR of *Esr1* mRNA, thereby impairing m^6^A-dependent mRNA degradation and elevating ESR1 expression, which amplifies E_2_ signaling. This study underscores the essential role of METTL14 in maintaining the superficial stromal cell population required for embryo implantation by regulating *Esr1* mRNA stability through m^6^A modification.
