## Supplementary Table 4 for "Superficial stromal cell population in the mouse uterus require METTL14 for development and functional competence to support embryo implantation"

### Sheet: Supplementary Table 4
Supplementary Table 4. Primers used in this study.
Gene	RefSeq ID	Forward sequence	Reverse sequence	Application	Target sepcies
Esr1	NM_007956	5′-TCTGCCAAGGAGACTCGCTACT-3′	5′-GGTGCATTGGTTTGTAGCTGGAC-3′	qRT-PCR	mouse
Muc1	NM_013605	5'-AGTGCCTCTGACGTGAAGTCAC-3′	5′-GGGAGGGAACTGCATCTCATTC-3′	qRT-PCR	mouse
Muc4	NM_080457	5′-AAGCGTGTTGCCTCTTCACCTG-3′	5′-AGGTGGCTGAGACTGCTGTGTT-3′	qRT-PCR	mouse
Ltf	NM_008522	5'-GTCTGCCATTGGCTTTGTGAGG-3′	5′-CCTTTGAGGCTATCACATCCTGC-3′	qRT-PCR	mouse
C3	NM_009778	5′-CGCAACGAACAGGTGGAGATCA-3′	5′-CTGGAAGTAGCGATTCTTGGCG-3′	qRT-PCR	mouse
Pgr	NM_008829	5′-CTACTCGCTGTGCCTTACCATG-3′	5′-CTGGCTTTGACTCCTCAGTCCT-3′	qRT-PCR	mouse
Ihh	NM_010544	5′-CGGCTTCGACTGGGTGTATTAC-3′	5′-AGGAAAGCAGCCACCTGTCTTG-3′	qRT-PCR	mouse
Areg	NM_009704	5′-GCAGATACATCGAGAACCTGGAG-3′	5′-CCTTGTCATCCTCGCTGTGAGT-3′	qRT-PCR	mouse
Hand2	NM_010402	5′-ATCGCCTACCTCATGGATCTGC-3′	5′-CTGCTCACTGTGCTTTTCAAGATC-3′	qRT-PCR	mouse
Hoxa10	NM_008263	5′-CTGTCTCCAGCCCCTTCAGAAA-3′	5′-TCTGGTGCTTCGTGTAAGGGCA-3′	qRT-PCR	mouse
Prl8a2	NM_010088	5′-ACCACAACCCATTCTCAGCTGG-3′	5′-TGTTCAGGTCCATGAGCTGGTG-3′	qRT-PCR	mouse
Bmp2	NM_007553	5′-AACACCGTGCGCAGCTTCCATC-3′	5′-CGGAAGATCTGGAGTTCTGCAG-3′	qRT-PCR	mouse
Wnt4	NM_009523	5′-GAGAACTGGAGAAGTGTGGCTG-3′	5′-CTGTGAGAAGGCTACGCCATAG-3′	qRT-PCR	mouse
Mettl14-exon3	NM_201638	5′-GCTTCCTATGATACATCTGCTCCAAA-3′	5′-CTCTTCCTCCTGCTGCATTT-3′	qRT-PCR	mouse
Rpl7	NM_011291	5'-TCGCAGAGTTGAAGGTGAAGCG-3'	5'-CCATCCGAATCTCAGTGCGGTA-3'	qRT-PCR	mouse
Mettl14-P1/P2	NM_201638	5′-GTTGGGAGCTGAGAGTGCGGATAG-4′	5′-GGAGAAAAGGGGAGAGGGGTAACA-4′	genotyping	mouse
Mettl14-P/P4	NM_201638	5′-CACCTCTGCCTGAACCTCTT-5′	5′-TACTAGCTAAACTGATACAACTGG-5′	genotyping	mouse
Cre-wt	AY056050	5′-GCGACTCTACACCCACTTCCTC-6′	5′-GCCACTGTCCTCTTCCACCTC-6′	genotyping	synthetic
Cre	AY056050	5′-CCTCCTCCCTCTGCCCCTA-7′	5′-CCACATTCTCCTTTCTGATTCTCC-7′	genotyping	synthetic
METTL14	NM_020961	5'-TCTGCCAAGGAGACTCGCTACT-3'	5'-TCTGCCAAGGAGACTCGCTACT-3'	qRT-PCR	human
IGFBP1	NM_000596	5'-TCCTTTGGGACGCCATCAGTAC-3'	5'-GATGTCTCCTGTGCCTTGGCTA-3'	qRT-PCR	human
PRL	NM_000948	5'-GAGGAGCAAACCAAACGGCTTC-3'	5'-AAGGCGAGACTCTTCATCAGCC-3'	qRT-PCR	human
RPL7	NM_000971	5'-GAGGATGGCAAGAAAAGCTGGC-3'	5'-CGAACCTTTGGGCTCACTCCAT-3'	qRT-PCR	human
