## Supplementary Table 5 for "Superficial stromal cell population in the mouse uterus require METTL14 for development and functional competence to support embryo implantation"

### Sheet: Supplementary Table 5
Supplementary Table 5. Antibodies used in this study.
Antibody	Type	Manufacturer	Catalog no.	Application	Dilution	Figure in article
METTL14	Rabbit IgG	Cell Signaling Technology	#48699	WB	1/50	Fig. 1E;8B;9C;9F
GAPDH	Rabbit IgG	Cell Signaling Technology	#5174	WB	1/1000	Fig. 1E;4C
M6A	Rabbit IgG	abcam	ab284130	m6A	1/5000	Fig. 1G
METTL14	Rabbit IgG	novus	NBP1-81392	IHC	1/1000	Fig. 1F;2F;2H;9A;S1
CYP11A1	Rabbit IgG	abcam	ab272494	IHC	1/10000	Fig. 2F
MKI67	Rabbit IgG	servicebio	GB111141	IHC	1/500	Fig. 3B
MUC1	Rabbit IgG	abcam	ab109185	IHC	1/500	Fig. 3C
CDH1	Rabbit IgG	Cell Signaling Technology	#3195	IHC	1/400	Fig. 3D
PECAM1	Rabbit IgG	servicebio	GB11063-2	IHC	1/200	Fig. 3J;6E
p-ESR1	Rabbit IgG	abcam	ab32396	WB	1/1000	Fig. 4C;8B;9C
p-ESR1	Rabbit IgG	bioss	bsm-52154r	IHC	1/200	Fig. 4D;9A
ESR1	Rabbit IgG	servicebio	GB111843	WB/IHC	1/1000	Fig. 4C;4D;8B;9A;9C
PGR	Rabbit IgG	Cell Signaling Technology	#8757	WB	1/1000	Fig. 4C;8B;9C
PGR	Rabbit IgG	Thermofisher	MA5-14505	IHC	1/200	Fig. 4D;9A
HAND2	Rabbit IgG	abcam	ab200040	IHC	1/1000	Fig. 6D
TACSTD2	Rabbit IgG	servicebio	GB111809	IHC	1/1000	Fig. 6E
FOXA2	Rabbit IgG	abcam	ab108422	IHC	1/200	Fig. 6E
VIM	Rabbit IgG	Cell Signaling Technology	#5741	IHC	1/800	Fig. 6E
ACTA2	Rabbit IgG	Cell Signaling Technology	#19245	IHC	1/500	Fig. 6E
PTPRC	Rabbit IgG	Cell Signaling Technology	#70257	IHC	1/100	Fig. 6E
PRL	Rabbit IgG	Santa	R38882	WB	1/1000	Fig. 9F
IGFBP1	Rabbit IgG	Cell Signaling Technology	#31025	WB	1/1000	Fig. 9F
ACTB	Rabbit IgG	Cell Signaling Technology	#4970	WB	1/1000	Fig. 8B;9C;9F
