## Supplementary Table 6 for "Superficial stromal cell population in the mouse uterus require METTL14 for development and functional competence to support embryo implantation"

### Sheet: Supplementary Table 6
Supplementary Table 6. siRNAs used in this study.
Gene	Manufacturer	Catalog no.	Target sepcies
siNC	RiboBio	siN0000001-1-5	mouse/huamn
siMettl14	RiboBio	siG14311110152	mouse
siMETTL14	RiboBio	siB150608034827	human
siEIF3B	RiboBio	siG1156123207-1-5	human
siYTHDF1	RiboBio	siB160309063510-1-5	human
siYTHDF2	RiboBio	siG141112154420-1-5	human
siYTHDF3	RiboBio	siB160309063550-1-5	human
